# CDK8 remodels the tumor microenvironment to resist the therapeutic efficacy of targeted KRAS^G12D^ inhibition in pancreatic ductal adenocarcinoma

**DOI:** 10.1101/2025.01.29.635543

**Authors:** Kathleen M. McAndrews, Krishnan K. Mahadevan, Bingrui Li, Amari M. Sockwell, Sami J. Morse, Patience J. Kelly, Sarah I. Patel, Michelle L. Kirtley, Barbara A. Moreno Diaz, Hengyu Lyu, David H. Peng, Xunian Zhou, Hikaru Sugimoto, Aaron A. Bickert, Lakshmi Kavitha Sthanam, Meagan R. Conner, Shreyasee V. Kumbhar, Kent A. Arian, Yasaman Barekatain, Francesca Paradiso, Paola A. Guerrero, Vincent Bernard, Navid Sobhani, Alondra N. Camacho-Acevedo, Kiara E. Bornes, Phuong Thao Tran, Anirban Maitra, Timothy P. Heffernan, Raghu Kalluri

**Author notes:** Corresponding author: Raghu Kalluri, MD, PhD.

## Abstract

Mutations in *KRAS* are a dominant driver of pancreatic ductal adenocarcinoma (PDAC), with over 40% of PDAC patients presenting with *KRAS^G12D^* mutations. The recent development of small molecule inhibitors targeting KRAS^G12D^ has enabled targeting of mutant KRAS signaling and suppression of PDAC; however, the contribution of the tumor microenvironment (TME) to the sustained therapeutic efficacy of KRAS^G12D^ inhibition and mechanism/s of resistance to KRAS^G12D^ suppression remain to be elucidated. Here, we employed spatial transcriptomics, single cell RNA sequencing, and CODEX-based spatial proteomics to evaluate cancer cell intrinsic and extrinsic responses to KRAS^G12D^ inhibition with MRTX1133. While KRAS^G12D^ inhibition initially increases CD11c^+^ cells with impactful T cell infiltration within proximity to cancer cells, long-term treatment with MRTX1133 resulted in reversal of the immune responses leading to KRAS^G12D^ therapy resistance promoted by CDK8, a multiprotein mediator complex associated kinase. CDK8 imparts resistance in part through induction of downstream CXCL2 chemokine secretion, inhibition of FAS expression, and remodeling of the TME to promote immune evasion. Targeting CDK8 by itself and in combination with αCTLA-4 immunotherapy overcomes resistance to KRAS^G12D^ inhibition with prolonged survival with translational implications.
