## Supplemental Table 1 for "CDK8 remodels the tumor microenvironment to resist the therapeutic efficacy of targeted KRAS^G12D^ inhibition in pancreatic ductal adenocarcinoma"

### Sheet: Supp Table 1A Tumors
chromosome	start	end	gene	Veh_717	Veh_733	Veh_710	Early_737	Early_716	Early_736	End_781	End_789	End_770
chr3	103058754	103058830	Nras	0.0566785	0.198024	0.24711	-0.322479	0.14219	-0.22361	0.015914	0.087845	-0.0267662
chr3	103058904	103059032	Nras	0.0555946	0.0021213	0.261002	-0.300293	-0.147759	-0.401938	-0.096528	0.110445	-0.249869
chr3	103059938	103059968	Nras	0.168618	0.402793	0.314605	-0.137491	0.0542628	-0.17497	0.0374663	0.214717	0.142701
chr3	103060200	103060379	Nras	0.177028	0.10722	0.227393	-0.307824	-0.161643	-0.152044	-0.126127	0.106239	0.06839
chr3	103062373	103062533	Nras	0.24665	0.355803	0.435372	-0.153246	0.118095	-0.221873	0.145581	0.0990749	-0.0920553
chr3	103063329	103063449	Nras	0.397086	0.41214	0.430345	-0.10638	0.00159841	-0.159751	0.202993	0.236219	0.0352538
chr5	3344366	3344599	Cdk6	0.107324	-0.0841995	0.0334852	-0.287511	-0.0625525	-0.132697	-0.304314	0.118455	-0.22122
chr5	3390680	3390816	Cdk6	-0.0851497	0.0404616	0.164409	-0.109325	-0.24584	-0.0618623	-0.403186	0.0667722	-0.423685
chr5	3428990	3429158	Cdk6	0.187663	0.0289705	0.0528412	-0.161433	0.000686562	-0.0856845	-0.284	0.0281375	-0.216941
chr5	3473118	3473228	Cdk6	0.216908	-0.0970684	0.0289295	0.046309	0.0538144	0.00784826	0.0088276	0.0198323	-0.091207
chr5	3515453	3515504	Cdk6	0.105643	0.0672884	0.160871	-0.118363	0.035994	-0.0129198	-0.344795	0.10627	-0.272651
chr5	3519358	3519494	Cdk6	0.258535	0.0482571	-0.0313256	-0.117649	-0.0660286	0.0828931	-0.0246791	0.270944	-0.0652021
chr5	3520644	3520791	Cdk6	-0.110216	0.0407792	0.065022	0.0286539	-0.0649706	-0.126702	0.0511982	0.0765991	-0.121709
chr5	8660667	8660732	Abcb1a	0.0846547	-0.0946561	0.0915875	0.173048	-0.179484	-0.038297	0.220878	-0.138446	-0.561099
chr5	8664545	8664594	Abcb1a	-0.107031	-0.0595322	-0.0547385	-0.134039	-0.0271547	-0.169059	-0.130831	-0.0413582	-0.411123
chr5	8674682	8674842	Abcb1a	0.20308	-0.0179303	0.190078	-0.0583771	0.0903843	-0.161976	-0.062068	0.188548	0.025382
chr5	8683383	8683435	Abcb1a	0.189819	0.16764	0.220655	-0.15203	0.0975571	-0.246801	-0.52816	0.183486	-0.0438037
chr5	8685220	8685412	Abcb1a	0.148111	0.0246754	0.287402	-0.00340868	0.14149	-0.402283	-0.575177	0.226082	-0.122007
chr5	8686126	8686298	Abcb1a	0.232018	0.274418	0.195721	-0.001488	-0.13094	-0.0572367	-0.243577	0.271602	-0.0168271
chr5	8694065	8694190	Abcb1a	0.0530461	-0.0263643	0.0793307	-0.105497	0.0308874	-0.186523	-0.375073	0.0768694	-0.00755889
chr5	8698485	8698657	Abcb1a	0.138007	0.113978	0.123103	0.083707	0.0518688	-0.209929	-0.375414	0.161977	0.132649
chr5	8701608	8701722	Abcb1a	0.116655	0.0344324	0.0314428	-0.0366569	0.0902715	-0.178957	-0.111348	-0.0598026	-0.260861
chr5	8701866	8701977	Abcb1a	0.110273	0.0276241	0.137559	0.10452	0.0890119	-0.0815901	0.0187415	-0.0218716	-0.138873
chr5	8702152	8702278	Abcb1a	0.0658776	0.00932494	-0.0428545	0.10959	-0.161465	-0.1085	-0.13648	-0.150967	-0.374835
chr5	8702368	8702572	Abcb1a	-0.0288281	-0.118993	-0.0771196	0.0602583	0.00560475	0.0795821	-0.0196125	-0.0038787	-0.190679
chr5	8702792	8702963	Abcb1a	0.0446087	-0.066615	-0.00352002	-0.0111207	-0.0558725	-0.0901592	-0.0369818	-0.182382	-0.356962
chr5	8713186	8713348	Abcb1a	-0.0367119	0.0296084	-0.053111	-0.0338352	-0.0318627	0.163446	0.119011	0.0514969	-0.357324
chr5	8714886	8715063	Abcb1a	-0.173842	0.0856878	0.134223	0.132362	-0.0837447	0.1897	0.168003	-0.276715	-0.261075
chr5	8715741	8715888	Abcb1a	-0.139413	-0.0645456	-0.134755	0.127012	-0.118193	-0.0759396	0.0346995	0.0917317	-0.380017
chr5	8718978	8719086	Abcb1a	0.309265	0.19076	0.211007	0.0214807	0.210186	0.169735	0.0774658	0.113361	0.0938724
chr5	8719990	8720068	Abcb1a	0.00887825	-0.021737	0.0260123	-0.13176	0.0405571	-0.0709389	-0.0831942	0.00876243	-0.197645
chr5	8723158	8723242	Abcb1a	0.107265	-0.100749	0.0803188	-0.0441978	-0.135642	-0.264256	-0.128453	-0.016293	-0.00779312
chr5	8726772	8726976	Abcb1a	-0.0287008	0.0629073	0.0561214	-0.0849456	0.14764	-0.00544546	-0.0368582	-0.0682235	-0.117169
chr5	8732291	8732392	Abcb1a	0.00035602	0.0547805	0.148368	-0.0781949	-0.0410482	0.0159096	-0.00526789	0.0639676	-0.260931
chr5	8733598	8733739	Abcb1a	0.145818	0.147843	0.194384	0.0497124	0.12756	0.0360238	0.305927	0.157076	0.0360823
chr5	8737614	8737771	Abcb1a	0.156641	0.0778499	0.0781831	-0.0408652	0.083268	0.0144303	0.184991	0.108088	-0.0853622
chr5	8738694	8738892	Abcb1a	0.157746	-0.119964	-0.0765346	-0.0683759	-0.0666495	-0.0412311	0.0824721	-0.281296	-0.23783
chr5	8740408	8740615	Abcb1a	0.104244	-0.0133277	0.117189	-0.0157484	-0.0828603	-0.0194682	0.289043	-0.129105	-0.27067
chr5	8746508	8746655	Abcb1a	0.0638776	-0.00260374	-0.045825	0.0564893	-0.0746777	-0.0750472	0.0068797	-0.0965055	-0.349513
chr5	8747354	8747561	Abcb1a	0.0697632	-0.183976	-0.0831597	-0.0816437	-0.110204	-0.230362	-0.162878	-0.263695	-0.407191
chr5	146231692	146231820	Cdk8	-0.22322	-0.191797	0.0288407	0.120623	-0.301416	-0.0509171	0.137469	-0.0513954	-0.325696
chr5	146259504	146259580	Cdk8	-0.025001	0.0390443	0.0996718	0.0966057	-0.119505	0.0290796	0.017019	0.00023759	-0.0979318
chr5	146268214	146268325	Cdk8	-0.0385777	-0.0913551	0.168756	0.082286	0.0887964	-0.0784334	0.150342	0.0384347	-0.163564
chr5	146271594	146271735	Cdk8	0.0922744	0.0969961	0.131744	-0.0171368	0.0767357	-0.074925	0.208264	0.244095	-0.0744721
chr5	146283628	146283686	Cdk8	-0.0943335	0.161711	0.0967505	-0.0228067	-0.0695319	0.0494511	0.039689	0.132443	-0.194001
chr5	146286107	146286239	Cdk8	-0.0846775	-0.0101134	-0.117734	0.00790609	0.0801011	-0.115776	-0.150936	-0.170062	-0.269252
chr5	146292623	146292767	Cdk8	-0.0219159	-0.371032	-0.0327853	-0.0730774	-0.0444924	-0.269496	-0.0440308	-0.115163	-0.161896
chr5	146295162	146295232	Cdk8	0.0703015	0.0434561	0.232658	0.027874	0.141825	-0.0272533	-0.0406112	0.0848852	-0.198585
chr5	146296358	146296431	Cdk8	-0.203881	0.0484062	-0.14491	-0.0750706	-0.0303485	-0.0593684	-0.149181	-0.11978	-0.152174
chr5	146298802	146298900	Cdk8	0.0798392	-0.018853	0.110765	-0.0705166	-0.0528048	-0.106507	-0.0562428	0.0327185	-0.141516
chr5	146299497	146299576	Cdk8	0.0639613	0.0510276	0.142607	0.0706232	-0.0884425	0.0239015	0.0492637	-0.0151426	-0.194186
chr5	146299691	146299850	Cdk8	0.071975	-0.0821465	-0.0772317	-0.123915	-0.0864523	-0.120554	-0.0767822	0.0880912	-0.427374
chr5	146301575	146301701	Cdk8	-0.0892601	-0.182741	0.00932958	-0.254937	-0.201972	-0.209025	-0.0325795	-0.0568229	-0.334722
chr6	145220607	145220724	Kras	-0.319048	-0.0864017	-0.0726222	-0.0845152	-0.164691	-0.101359	-0.189513	0.367474	0.400026
chr6	145223300	145223301	Kras	0.109571	-0.1629	-0.14896	-0.0937356	-0.0946947	-0.602245	-0.414232	0.45168	0.385542
chr6	145225077	145225197	Kras	0.119567	0.0800735	0.0193215	-0.160795	-0.0754554	-0.0670844	-0.174961	0.590852	0.594116
chr6	145232094	145232254	Kras	-0.0518142	-0.197447	-0.00180499	-0.0610248	0.0188706	-0.0409017	0.0838904	0.390273	0.615374
chr6	145234247	145234426	Kras	0.0444437	-0.100898	-0.27734	-0.114984	-0.252437	-0.161217	0.00163112	0.42905	0.488096
chr6	145246694	145246805	Kras	0.118315	-0.0634159	-0.0945367	-0.0158867	-0.129404	-0.0354146	0.0170879	0.417044	0.424769
chr7	141191347	141191467	Hras	-0.152945	0.0453292	-0.151125	0.227336	0.0331506	0.056475	-0.236448	0.112175	0.15026
chr7	141191954	141192036	Hras	0.0370473	0.0536957	-0.0612244	0.318236	0.0664419	0.206627	-0.126819	0.27988	0.287112
chr7	141192130	141192340	Hras	-0.168553	-0.144737	-0.161515	0.0452671	-0.24192	-0.0390266	-0.369568	0.0549841	-0.173504
chr7	141192441	141192620	Hras	-0.0122618	-0.0102168	-0.100983	0.278835	-0.127453	0.0845821	-0.338684	0.215442	0.134806
chr7	141192829	141192940	Hras	-0.141136	-0.0123749	-0.121289	0.0680098	-0.147066	0.177703	-0.558462	0.354278	-0.116325
chr9	7934496	7934732	Yap1	-0.0189067	-0.199157	-0.183508	-0.00356262	-0.00969969	0.0161758	-0.152696	-0.343174	-0.367784
chr9	7936514	7936627	Yap1	0.111806	0.0288123	-0.0387027	0.0645982	-0.120712	-0.206825	-0.0867176	-0.12539	-0.287594
chr9	7938407	7938538	Yap1	-0.130629	-0.0431265	0.0381342	-0.00616094	0.0429776	0.0454263	0.140866	-0.144464	-0.328364
chr9	7939139	7939164	Yap1	-0.0228451	0.106112	-0.154648	0.0473076	0.0317426	0.0186774	0.0868912	-0.0717247	-0.715234
chr9	7950491	7950539	Yap1	-0.0523453	-0.0568841	-0.00484557	0.0245118	-0.0359018	0.193479	0.0419602	-0.275115	-0.223986
chr9	7952940	7953134	Yap1	-0.00549474	-0.207865	-0.0987307	-0.068791	-0.0962134	-0.181736	-0.106411	-0.330383	-0.61057
chr9	7962282	7962402	Yap1	-0.0169786	0.0265213	-0.0907721	-0.0801606	-0.0738629	-0.0495621	-0.053874	-0.2765	-0.422428
chr9	7973795	7973911	Yap1	0.0972316	0.0729044	-0.0457292	0.158994	0.139427	-0.122446	-0.0294543	-0.151826	-0.356081
chr9	8001456	8001707	Yap1	-0.153352	-0.273077	-0.188075	-0.163301	-0.232224	-0.0890634	-0.360985	-0.533538	-0.601096
chr9	8004114	8004390	Yap1	0.17499	0.0223741	0.0849213	0.0678144	0.00529597	0.12567	0.0949287	-0.132943	-0.364134
chr15	61985921	61985951	Myc	0.10934	0.0496796	-0.00872365	0.0431632	-0.0259142	0.0492847	-0.219552	-0.0957868	0.108749
chr15	61987506	61987763	Myc	0.329321	0.0977842	0.044087	0.121888	0.055998	-0.0758486	-0.0848973	-0.0300213	0.10053
chr15	61987763	61988020	Myc	0.207445	0.122448	0.000342056	-0.141243	-0.0537543	-0.00924168	0.0499187	-0.0242153	-0.0581922
chr15	61988020	61988278	Myc	-0.0422043	-0.00518137	-0.049257	-0.142059	-0.204803	-0.0206739	-0.0624609	-0.251404	-0.00166537
chr15	61989345	61989626	Myc	0.12818	0.143987	0.220419	0.153558	0.102856	0.0585301	-0.0330223	0.0115434	0.107748
chr15	61989626	61989908	Myc	0.200081	0.135614	0.0578672	0.226228	0.0929319	0.219128	0.0419144	-0.0375552	0.187717

### Sheet: Supp Table 1B Celllines
chromosome	start	end.x	gene.x	HY_R	KPC_R
chr3	103058754	103058830	Nras	-0.178858	-0.260123
chr3	103058904	103059032	Nras	-0.0898765	-0.153238
chr3	103059938	103059968	Nras	0.240569	-0.00394967
chr3	103060200	103060379	Nras	0.199666	0.132739
chr3	103062373	103062533	Nras	0.125246	0.00458673
chr3	103063329	103063449	Nras	0.239836	0.0953793
chr5	3344366	3344599	Cdk6	1.78526	0.528131
chr5	3390680	3390816	Cdk6	1.42071	0.0533048
chr5	3428990	3429158	Cdk6	1.98819	0.555127
chr5	3473118	3473228	Cdk6	1.82827	0.525947
chr5	3515453	3515504	Cdk6	1.88194	0.52278
chr5	3519358	3519494	Cdk6	1.76114	0.516127
chr5	3520644	3520791	Cdk6	1.81599	0.317171
chr5	8660667	8660732	Abcb1a	1.93224	0.390913
chr5	8664545	8664594	Abcb1a	2.02098	0.613124
chr5	8674682	8674842	Abcb1a	1.87384	0.267796
chr5	8683383	8683435	Abcb1a	1.90253	0.57206
chr5	8685220	8685412	Abcb1a	2.06626	0.639181
chr5	8686126	8686298	Abcb1a	2.04234	0.571337
chr5	8694065	8694190	Abcb1a	1.93382	0.577147
chr5	8698485	8698657	Abcb1a	1.90883	0.465951
chr5	8701608	8701722	Abcb1a	2.0567	0.561294
chr5	8702368	8702572	Abcb1a	1.92489	0.643835
chr5	8714886	8715063	Abcb1a	1.90188	0.491967
chr5	8715741	8715888	Abcb1a	1.84568	0.35125
chr5	8719990	8720068	Abcb1a	2.03641	0.654768
chr5	8723158	8723242	Abcb1a	2.06507	0.567121
chr5	8726772	8726976	Abcb1a	1.96133	0.378431
chr5	8737614	8737771	Abcb1a	1.89096	0.446814
chr5	146231692	146231820	Cdk8	-0.275984	-0.439408
chr5	146259504	146259580	Cdk8	-0.277827	-0.200082
chr5	146268214	146268325	Cdk8	-0.0946976	0.0482087
chr5	146271594	146271735	Cdk8	-0.0705644	-0.152581
chr5	146283628	146283686	Cdk8	0.060362	-0.100317
chr5	146286107	146286239	Cdk8	-0.568026	-0.352084
chr5	146292623	146292767	Cdk8	-0.0895659	-0.309788
chr5	146295162	146295232	Cdk8	-0.0390686	-0.100855
chr5	146296358	146296431	Cdk8	-0.208105	-0.136605
chr5	146298802	146298900	Cdk8	-0.163117	-0.125722
chr5	146299497	146299576	Cdk8	-0.160332	0.00233247
chr5	146299691	146299850	Cdk8	-0.107415	0.123972
chr5	146301575	146301701	Cdk8	-0.342158	0.0209938
chr6	145220607	145220724	Kras	-0.101907	0.211283
chr6	145223300	145223301	Kras	-0.149619	0.0107284
chr6	145225077	145225197	Kras	0.277045	0.232625
chr6	145232094	145232254	Kras	-0.0822663	0.0825392
chr6	145234247	145234426	Kras	-0.135863	-0.0788178
chr6	145246694	145246805	Kras	-0.150181	0.0635152
chr7	141191347	141191467	Hras	-0.218681	-0.191438
chr7	141191954	141192036	Hras	-0.0503454	0.00865801
chr7	141192130	141192340	Hras	-0.203252	-0.152256
chr7	141192441	141192620	Hras	-0.363246	-0.481527
chr7	141192829	141192940	Hras	-0.0506454	-0.139386
chr9	7934496	7934732	Yap1	0.10664	0.348383
chr9	7936514	7936627	Yap1	-0.0505636	0.191951
chr9	7938407	7938538	Yap1	-0.0977551	0.516105
chr9	7939139	7939164	Yap1	0.0455646	0.389237
chr9	7950491	7950539	Yap1	0.0818271	0.391785
chr9	7952940	7953134	Yap1	-0.0581275	0.318335
chr9	7962282	7962402	Yap1	0.232877	0.41161
chr9	7973795	7973911	Yap1	0.141948	0.527572
chr9	8001456	8001707	Yap1	-0.096847	0.215475
chr9	8004114	8004390	Yap1	-0.0140584	0.372971
chr15	61985921	61985951	Myc	0.513259	0.188907
chr15	61987506	61987763	Myc	0.367341	0.203331
chr15	61987763	61988020	Myc	0.33988	0.0671583
chr15	61988020	61988278	Myc	0.179813	-0.137806
chr15	61989345	61989626	Myc	0.458114	0.0743072
chr15	61989626	61989908	Myc	0.343812	0.0580481

### Sheet: Supp Table 1C Cdk8_cellines_HY
chromosome	start	end	gene	HY_P	HY_R
chr5	146231692	146231820	Cdk8	0.0281296	-0.0901003
chr5	146259504	146259580	Cdk8	-0.0712565	-0.266058
chr5	146268214	146268325	Cdk8	-0.123121	-0.10969
chr5	146271594	146271735	Cdk8	-0.0312774	-0.0206492
chr5	146283628	146283686	Cdk8	-0.0232593	0.11605
chr5	146286107	146286239	Cdk8	0.0329326	-0.386294
chr5	146292623	146292767	Cdk8	-0.245983	-0.0528845
chr5	146295162	146295232	Cdk8	0.00994109	0.0285556
chr5	146296358	146296431	Cdk8	-0.107047	-0.164311
chr5	146298802	146298900	Cdk8	-0.0260535	-0.182587
chr5	146299497	146299576	Cdk8	0.0729033	-0.121737
chr5	146299691	146299850	Cdk8	-0.251469	-0.442914
chr5	146301575	146301701	Cdk8	-0.0342461	-0.373541
